# Evidence for a bacterial Lands cycle phospholipase A: Structural and mechanistic insights into membrane phospholipid remodeling

**DOI:** 10.1101/2021.06.22.448587

**Authors:** Florian Bleffert, Joachim Granzin, Muttalip Caliskan, Stephan N. Schott-Verdugo, Meike Siebers, Björn Thiele, Laurence Rahme, Sebastian Felgner, Peter Dörmann, Holger Gohlke, Renu Batra-Safferling, Karl-Erich Jaeger, Filip Kovačić

**Author notes:** Corresponding authors:* Filip Kovacic, Renu Batra-Safferling, Holger Gohlke.

## Abstract

Cells steadily adapt their membrane glycerophospholipid (GPL) composition to changing environmental and developmental conditions. While the regulation of membrane homeostasis *via* GPL synthesis in bacteria has been studied in detail, the mechanisms underlying the controlled degradation of endogenous GPLs remain unknown. Thus far, the function of intracellular phospholipases A (PLAs) in GPL remodeling (Lands cycle) in bacteria is not clearly established. Here, we identified the first cytoplasmic membrane-bound phospholipase A_1_ (PlaF) from *Pseudomonas aeruginosa* involved in the Lands cycle. PlaF is an important virulence factor, as the *P. aeruginosa* Δ*plaF* mutant showed strongly attenuated virulence in *Galleria mellonella* and macrophages. We present a 2.0-Å-resolution crystal structure of PlaF, the first structure that reveals homodimerization of a single-pass transmembrane (TM) full-length protein. PlaF dimerization, mediated solely through the intermolecular interactions of TM and juxtamembrane regions, inhibits its activity. A dimerization site and the catalytic sites are linked by an intricate ligand-mediated interaction network which likely explains the product (fatty acid) feedback inhibition observed with the purified PlaF protein. We used molecular dynamics simulations and configurational free energy computations to suggest a model of PlaF activation through a coupled monomerization and tilting of the monomer in the membrane, which constrains the active site cavity into contact with the GPL substrates. Thus, these data show the importance of the GPL remodeling pathway for virulence and pave the way for the development of a novel therapeutic class of antibiotics targeting PlaF-mediated membrane GPL remodeling.

**Synopsis:** Membrane homeostasis can be regulated by phospholipase-controlled deacylation of endogenous glycerophospholipids (GPLs) followed by reacylation of products, known as the Lands cycle in eukaryotes. Here we show that the human pathogen *Pseudomonas aeruginosa* uses intracellular phospholipase A_1_ (PlaF) to modulate membrane GPL composition, which is the first example in bacteria. This newly identified PLA_1_ indirectly regulates the bacterial virulence properties by hydrolyzing a specific set of membrane GPLs. The crystal structure of full-length PlaF dimers bound to natural ligands, MD simulations, and biochemical approaches provide insights into the molecular mechanism of dimerization-mediated inactivation of this single-pass transmembrane PLA_1_. Our findings shed light on a mechanism by which bacterial intracellular PLAs might regulate membrane homeostasis what showcases these enzymes as a promising target for a new class of antibiotics.
