## Supplementary material for "Evidence for a bacterial Lands cycle phospholipase A: Structural and mechanistic insights into membrane phospholipid remodeling": Table S1

### Sheet: Table S1
GPL	P. aeruginosa PAO1			P. aeruginosa ΔplaF				P. aeruginosa ΔplaF::plaF
	[nmol/mg(GPL)/OD580nm] ± SD			[nmol/mg(GPL)/OD580nm] ± SD			T-test	[nmol/mg(GPL)/OD580nm] ± SD			T-test
PC 26:0	0.000146805	±	8.35944e-05	0.0001152	±	7.34207e-05	0.591265	0.00117976	±	0.000113923	0.826722
PC 27:1	1.55658e-05	±	8.18948e-06	2.81971e-05	±	1.87867e-05	0.283659	1.51151e-05	±	1.8794e-05	0.971815
PC 27:0	4.72576e-05	±	4.40964e-05	5.47103e-05	±	3.12056e-05	0.792857	4.79382e-05	±	2.03339e-05	0.979451
PC 28:2	3.80071e-05	±	3.28401e-05	3.50036e-05	±	3.26507e-05	0.901031	3.22779e-05	±	9.76877e-06	0.759359
PC 28:1	0.000132097	±	6.87714e-05	6.87066e-05	±	5.33674e-05	0.198486	0.000115976	±	2.62115e-06	0.671325
PC 29:2	4.45148e-05	±	3.99004e-05	7.12238e-05	±	5.8262e-05	0.481586	3.12787e-05	±	3.23199e-05	0.648844
PC 29:1	3.02828e-05	±	1.63682e-05	2.36277e-05	±	1.8072e-05	0.605017	2.11441e-05	±	8.47817e-06	0.385137
PC 29:0	5.92754e-05	±	5.48347e-05	3.31423e-05	±	2.62557e-05	0.435186	1.85685e-05	±	5.46559e-06	0.234422
PC 30:3	1.17655e-05	±	9.20513e-06	3.23358e-05	±	4.07782e-05	0.391499	9.98163e-06	±	8.94031e-06	0.807746
PC 30:2	4.93936e-05	±	2.71706e-05	5.40951e-05	±	1.6045e-05	0.778012	6.69228e-05	±	3.06539e-05	0.474961
PC 30:1	6.01338e-05	±	1.27688e-05	4.56023e-05	±	3.97123e-05	0.528181	5.71197e-05	±	4.03028e-05	0.910654
PC 30:0	0.000237812	±	0.000161321	0.000111959	±	9.25462e-05	0.236387	0.00010541	±	5.23054e-05	0.202943
PC 31:3	2.27588e-05	±	1.94325e-05	4.45387e-05	±	2.93166e-05	0.268425	1.49483e-05	±	8.21308e-06	0.507888
PC 31:2	3.59543e-05	±	9.07163e-06	6.68372e-05	±	5.18951e-05	0.321242	6.28182e-05	±	2.40615e-05	0.184451
PC 31:1	3.11755e-05	±	2.67331e-05	2.68362e-05	±	2.51076e-05	0.82084	3.99992e-05	±	4.72472e-05	0.790603
PC 31:0	9.86138e-05	±	5.03978e-05	7.53478e-05	±	1.55717e-05	0.433109	7.50468e-05	±	4.29252e-05	0.53542
PC 32:4	4.5125e-05	±	4.28351e-05	6.69382e-05	±	4.44238e-05	0.506151	9.52573e-05	±	3.08905e-05	0.131994
PC 32:3	2.50177e-05	±	3.4764e-05	2.58014e-05	±	2.1871e-05	0.971021	2.26856e-05	±	9.41583e-06	0.905
PC 32:2	0.000104036	±	0.000103487	6.3134e-05	±	3.66824e-05	0.500298	0.000288525	±	0.000466173	0.565997
PC 32:1	0.00219323	±	0.000855318	0.000667814	±	0.000249341	0.0327872	0.00117976	±	0.000427837	0.100653
PC 32:0	0.00224617	±	0.000406054	0.000988181	±	0.000386949	0.00419122	0.0013297	±	0.000427978	0.0418846
PC 33:4	2.04996e-05	±	2.89579e-06	4.42529e-05	±	1.71875e-05	0.06795	2.85865e-05	±	1.14243e-05	0.344422
PC 33:3	1.44101e-05	±	1.47903e-05	2.28236e-05	±	3.86486e-05	0.705813	3.81626e-05	±	3.13458e-05	0.320697
PC 33:2	0.000116191	±	0.0001095	6.32293e-05	±	6.31301e-05	0.441756	7.18464e-05	±	2.1061e-05	0.482159
PC 33:1	0.000901838	±	0.000175571	0.000350461	±	9.16872e-05	0.00351951	0.000483815	±	0.00015169	0.0211242
PC 33:0	0.000221641	±	0.000116512	0.000105109	±	9.75779e-05	0.177536	6.2748e-05	±	6.10146e-05	0.0706595
PC 34:5	6.01472e-05	±	4.08836e-05	6.15808e-05	±	8.20682e-05	0.976422	2.63943e-05	±	5.16077e-06	0.197106
PC 34:4	1.61801e-05	±	6.95053e-06	1.74598e-05	±	3.25549e-05	0.943178	1.90075e-05	±	6.68428e-06	0.6117
PC 34:3	5.89217e-05	±	2.38249e-05	8.67569e-05	±	4.84875e-05	0.356425	6.45814e-05	±	3.03086e-05	0.803258
PC 34:2	0.00342342	±	0.00132347	0.00146579	±	0.000645049	0.0517567	0.00184023	±	0.000463527	0.0924634
PC 34:1	0.0280611	±	0.00767273	0.0117222	±	0.0045402	0.0151975	0.0140229	±	0.00344625	0.0277479
PC 34:0	0.000962479	±	0.000751764	0.00056015	±	0.000389201	0.39005	0.00117718	±	0.00036392	0.64143
PC 35:4	7.1392e-05	±	4.67912e-05	6.10001e-05	±	3.42296e-05	0.733334	6.79651e-05	±	1.19201e-05	0.895948
PC 35:3	1.53594e-05	±	1.87118e-05	3.43538e-05	±	6.98761e-06	0.133289	3.74328e-05	±	2.19638e-05	0.234188
PC 35:2	0.00212175	±	0.00030036	0.000731356	±	0.000400344	0.00184189	0.00106988	±	0.000501714	0.0468566
PC 35:1	0.00712162	±	0.00098468	0.00349564	±	0.00175256	0.0170141	0.0045306	±	0.00215748	0.161272
PC 35:0	0.00014773	±	0.000199056	9.33264e-05	±	0.000170864	0.693052	0.000155118	±	0.000129081	0.954939
PC 36:6	5.93198e-05	±	2.49665e-05	4.7821e-05	±	2.85802e-05	0.567099	0.000103523	±	7.8717e-05	0.435855
PC 36:5	3.58331e-05	±	3.86792e-05	8.65931e-05	±	8.0528e-05	0.314947	1.07851e-05	±	1.49829e-05	0.301442
PC 36:4	4.94109e-05	±	4.28536e-05	3.32748e-05	±	6.95764e-05	0.709206	3.72572e-05	±	3.16361e-05	0.683994
PC 36:3	5.44784e-05	±	6.1864e-05	1.20637e-05	±	9.71704e-06	0.264569	2.21921e-05	±	1.64215e-05	0.381483
PC 36:2	0.00147564	±	0.000205188	0.000979721	±	0.000412544	0.0914739	0.000870497	±	0.000146836	0.00613187
PC 36:1	0.000538724	±	7.98655e-05	0.000308343	±	0.000117482	0.0211086	0.000399752	±	0.000121157	0.174962
PC 36:0	0.000126965	±	8.27228e-05	0.00014268	±	5.62177e-05	0.765369	0.000134859	±	6.34595e-05	0.892008
PC 37:4	2.67034e-05	±	3.95142e-05	3.37418e-05	±	2.94303e-05	0.785471	5.8679e-05	±	1.85963e-05	0.221141
PC 37:3	6.86917e-05	±	6.29001e-05	2.7154e-05	±	3.14629e-05	0.297237	1.39549e-05	±	1.83839e-05	0.181242
PC 37:2	0.000634691	±	0.000274236	0.000341015	±	0.000155438	0.12455	0.000335298	±	9.50584e-05	0.114592
PC 37:1	0.000128008	±	7.37714e-05	0.0001214	±	0.000125767	0.93141	0.000111081	±	2.28259e-05	0.689467
PC 37:0	9.7592e-06	±	1.75233e-05	8.77731e-05	±	0.000117324	0.27637	2.81869e-05	±	1.3297e-05	0.174803
PC 38:3	6.50664e-05	±	2.63253e-05	6.15163e-05	±	5.77751e-05	0.916107	0.0001031	±	0.000116305	0.63065
PC 38:2	9.92431e-05	±	5.34009e-05	9.08974e-05	±	0.000101758	0.890747	7.89681e-05	±	7.60466e-05	0.716388
PC 38:1	6.47759e-05	±	5.3462e-05	7.34871e-05	±	1.41683e-05	0.771019	3.885e-05	±	3.25148e-05	0.464044
PC 38:0	7.57512e-05	±	5.18596e-05	9.95973e-05	±	3.68821e-05	0.484854	7.68405e-05	±	5.69422e-05	0.98044
PC 39:1	2.02739e-05	±	3.05461e-05	1.66016e-05	±	1.31884e-05	0.835895	3.35129e-05	±	1.85681e-05	0.510343
PC 39:0	8.59188e-05	±	4.80363e-06	0.000152547	±	3.86448e-05	0.0398849	0.000170871	±	7.29118e-05	0.180679
PE 8:0	0.000866743	±	0.000408644	0.000946319	±	0.000810601	0.86855	0.000531772	±	0.000356643	0.30258
PE 9:0	0.000315219	±	0.000112429	0.000475656	±	0.000368369	0.45708	0.000402639	±	0.000282426	0.653808
PE 10:0	0.000331773	±	0.000220313	0.000178313	±	0.000138929	0.291071	0.000286833	±	6.15658e-05	0.719687
PE 11:0	0.000234791	±	5.25843e-05	0.000326888	±	0.000347364	0.634874	0.000663951	±	0.000707384	0.403606
PE 12:0	0.000718724	±	0.000758901	0.000948093	±	0.00109013	0.742978	0.000650802	±	0.000263884	0.876337
PE 13:0	0.000563751	±	0.000263134	0.000855816	±	0.000240073	0.152546	0.000496055	±	0.000490529	0.842878
PE 14:0	0.000709525	±	0.000534778	0.000822154	±	0.000639223	0.796274	0.000319009	±	0.00015465	0.244823
PE 15:0	0.0117067	±	0.00627235	0.00807749	±	0.0038533	0.369567	0.00651191	±	0.00227573	0.201958
PE 16:0	0.000645423	±	0.000486005	0.00108543	±	0.000593828	0.296745	0.00120607	±	0.000685998	0.303532
PE 17:0	0.00258511	±	0.000867058	0.00217456	±	0.00256821	0.778312	0.0013413	±	0.00019859	0.0600153
PE 18:0	0.000738788	±	0.000571754	0.00099569	±	0.000628328	0.567647	0.000745133	±	0.000357597	0.986349
PE 19:1	0.000399839	±	0.000418779	0.000495044	±	0.000283306	0.721162	0.000349915	±	7.5676e-05	0.82936
PE 19:0	0.000913039	±	0.000158341	0.00109941	±	0.000490565	0.513592	0.000635649	±	0.000196615	0.118924
PE 20:1	0.00048206	±	0.000363762	0.000814345	±	0.000705769	0.444855	0.000507106	±	0.000326308	0.927726
PE 20:0	0.000311131	±	0.000118296	0.00037702	±	0.000120424	0.464693	0.000232381	±	9.73616e-05	0.379793
PE 21:2	0.000426412	±	0.000322296	0.000861622	±	0.000556444	0.236	0.000888957	±	0.000496996	0.248015
PE 21:1	0.00021503	±	0.000106093	0.000534164	±	0.000612633	0.376281	0.00041829	±	0.000183501	0.184675
PE 21:0	0.000520633	±	0.000309115	0.000498915	±	0.000424467	0.937009	0.000452461	±	0.000410891	0.822729
PE 22:2	0.000497178	±	0.000284267	0.00126489	±	0.00180094	0.458862	0.000901983	±	0.000536881	0.324769
PE 22:1	0.000136994	±	7.46609e-05	0.000609313	±	0.000223969	0.0191852	0.000437907	±	8.15949e-05	0.00656848
PE 22:0	0.000175388	±	8.50438e-05	0.000661776	±	0.000544505	0.171442	0.000223346	±	0.000157274	0.666366
PE 23:2	0.00047159	±	0.0002239	0.00117161	±	0.000587988	0.0926799	0.000701238	±	7.45335e-05	0.13126
PE 23:1	0.000610457	±	0.000388964	0.000531437	±	4.378e-05	0.712825	0.000268328	±	0.00011118	0.177473
PE 23:0	0.000320834	±	0.000216033	0.000643522	±	0.000567589	0.349968	0.000232627	±	0.000144901	0.547055
PE 24:3	0.000635833	±	0.000623463	0.000641924	±	0.00026537	0.986506	0.000996299	±	0.000974254	0.61183
PE 24:2	0.000551664	±	0.000832792	0.000435835	±	0.000297722	0.807108	0.000450857	±	4.40853e-05	0.824525
PE 24:1	0.000582257	±	0.00031621	0.000684158	±	0.000357575	0.684521	0.000274626	±	6.01786e-05	0.145536
PE 24:0	0.000293786	±	8.46928e-05	0.000459261	±	0.000144389	0.106792	0.000266645	±	0.000108724	0.739415
PE 25:3	0.00091207	±	0.000579116	0.00124996	±	0.00127791	0.65417	0.00108375	±	0.000581519	0.716436
PE 25:2	0.000347776	±	0.000158052	0.000632544	±	0.000335998	0.195474	0.000496657	±	0.000264866	0.449473
PE 25:1	0.000163373	±	0.000207138	0.000437493	±	0.000186895	0.0975133	0.000139516	±	8.61597e-05	0.845174
PE 25:0	0.00028987	±	0.000284734	0.00024424	±	0.00018608	0.798854	0.000480265	±	0.000556173	0.628038
PE 26:3	0.000739362	±	2.45456e-05	0.000277247	±	0.000122073	0.00385929	0.000522569	±	0.000238086	0.254892
PE 26:2	0.000370568	±	0.000146995	0.000400789	±	0.000276422	0.855198	0.000274497	±	8.96671e-05	0.334976
PE 26:1	0.000317762	±	0.000205964	0.000493149	±	0.000371835	0.44923	0.000312212	±	0.000135931	0.967475
PE 26:0	0.000781507	±	0.000442469	0.00116859	±	0.0011756	0.572396	0.00161647	±	0.00128219	0.377754
PE 27:3	0.000489564	±	0.00056345	0.00043223	±	0.000308868	0.865869	0.000325689	±	6.29707e-05	0.603247
PE 27:2	0.000743139	±	0.000402947	0.000695004	±	0.000483894	0.883662	0.000258201	±	8.31319e-05	0.0923362
PE 27:1	0.000417525	±	0.000185248	0.000424773	±	0.000137417	0.952098	0.000185394	±	0.000109195	0.0946524
PE 27:0	0.000569856	±	0.000340673	0.000960425	±	0.000397589	0.187458	0.000945194	±	0.000126549	0.112804
PE 28:3	0.000325942	±	0.000298483	0.000753479	±	0.000540973	0.228838	0.000302377	±	0.000111824	0.891754
PE 28:2	0.000321348	±	0.00018182	0.000441644	±	0.00037419	0.591737	0.00041366	±	0.000339619	0.699359
PE 28:1	0.000281505	±	0.000144307	0.000574504	±	0.000314196	0.161744	0.00050688	±	0.000141476	0.0995958
PE 28:0	0.0235408	±	0.00375171	0.0281741	±	0.00498938	0.191951	0.0292218	±	0.00107283	0.0508346
PE 29:3	0.000573422	±	0.000118505	0.000632973	±	0.000354196	0.767155	0.000297472	±	0.000150086	0.0620736
PE 29:2	0.000263651	±	0.000177881	0.0005454	±	0.000526094	0.372303	0.000489067	±	0.000268223	0.288738
PE 29:1	0.000331809	±	0.000195282	0.000582275	±	0.000816693	0.588827	0.000572943	±	0.000104441	0.0931767
PE 29:0	0.000518408	±	0.00040196	0.000762938	±	0.000481445	0.46607	0.000871686	±	0.000387083	0.297579
PE 30:3	0.000942408	±	0.000509345	0.00136284	±	0.000545915	0.303289	0.000429449	±	0.000220472	0.14117
PE 30:2	0.000457159	±	5.54312e-05	0.00136495	±	0.00126845	0.247755	0.000214465	±	0.000206258	0.172877
PE 30:1	0.00113048	±	0.000691907	0.00193995	±	0.00164364	0.414958	0.00139661	±	0.000828277	0.675851
PE 30:0	0.00268172	±	0.00066898	0.00176764	±	0.00104442	0.199304	0.00185185	±	0.000464964	0.110808
PE 31:3	0.000382511	±	0.000192348	0.000594198	±	0.000396594	0.387227	0.000266658	±	0.00023997	0.531716
PE 31:2	0.0007089	±	0.000407839	0.00190585	±	0.000745372	0.0403981	0.00135582	±	0.000586955	0.189351
PE 31:1	0.00229347	±	0.000408163	0.00164499	±	0.00133245	0.410749	0.00159938	±	0.00047881	0.113768
PE 31:0	0.0011973	±	0.000736122	0.000678621	±	0.000728206	0.355101	0.000838984	±	0.000369455	0.441381
PE 32:6	0.000653513	±	0.000481155	0.00117406	±	0.000370295	0.140463	0.00087401	±	0.000504099	0.588389
PE 32:4	0.000406189	±	0.000278708	0.000371905	±	0.00021568	0.852546	0.000365542	±	0.000252337	0.848636
PE 32:3	0.000609321	±	0.000255828	0.000681932	±	0.000839173	0.877508	0.00037718	±	0.00013961	0.188485
PE 32:2	0.00170108	±	0.000532161	0.00221614	±	0.000495472	0.206573	0.00105191	±	0.000464797	0.149118
PE 32:1	0.0246415	±	0.0116281	0.0158954	±	0.00748765	0.260436	0.0135905	±	0.0014256	0.152854
PE 32:0	0.0343663	±	0.0147719	0.0130713	±	0.00612157	0.0561712	0.0148751	±	0.0034782	0.0737453
PE 33:4	0.000537045	±	0.000438593	0.000352011	±	0.000269588	0.504529	0.000332523	±	0.00012485	0.430545
PE 33:3	0.000373545	±	0.000361775	0.000507333	±	0.000418113	0.645919	0.00021254	±	0.000229588	0.505251
PE 33:2	0.00558101	±	0.00125615	0.00674934	±	0.00229277	0.415274	0.00495137	±	0.00173592	0.626314
PE 33:1	0.0545696	±	0.011669	0.0283215	±	0.0116268	0.0189114	0.032376	±	0.00645953	0.0255772
PE 33:0	0.00920242	±	0.000920551	0.00519197	±	0.0016215	0.00863651	0.0061101	±	0.00183536	0.0822815
PE 34:5	0.000359231	±	0.000318158	0.000265592	±	0.000274502	0.671783	0.000347468	±	0.000242495	0.957893
PE 34:4	0.000914567	±	0.000727837	0.00111929	±	0.000808097	0.719647	0.000899209	±	0.000213798	0.970207
PE 34:3	0.00103954	±	0.000958493	0.00143127	±	0.000425634	0.495238	0.000613998	±	0.000395944	0.465831
PE 34:2	0.162565	±	0.0670535	0.129955	±	0.0466986	0.458691	0.0953604	±	0.0246589	0.139052
PE 34:1	0.986852	±	0.470742	0.44499	±	0.181485	0.100455	0.422108	±	0.0595302	0.094604
PE 34:0	0.103347	±	0.0380741	0.0580059	±	0.0256474	0.102395	0.0527496	±	0.013425	0.0709279
PE 35:4	0.000830056	±	0.000410635	0.000876494	±	0.000922789	0.93101	0.000515344	±	0.000168741	0.235368
PE 35:3	0.00127198	±	0.00024207	0.00170366	±	0.00205339	0.703642	0.00175295	±	0.00122056	0.567051
PE 35:2	0.205909	±	0.0491991	0.140196	±	0.0765865	0.20712	0.124216	±	0.0234226	0.0381381
PE 35:1	0.496839	±	0.08687	0.250269	±	0.163514	0.0489865	0.265595	±	0.0803566	0.016894
PE 35:0	0.047131	±	0.0111507	0.0272878	±	0.0144488	0.0755215	0.026745	±	0.0069398	0.0317516
PE 36:6	0.00127577	±	0.000304301	0.00129981	±	0.00103988	0.967006	0.00111727	±	0.00049702	0.657825
PE 36:5	0.00117427	±	0.000416807	0.001621	±	0.000322723	0.144125	0.000978676	±	0.000228486	0.465569
PE 36:4	0.00440886	±	0.00289877	0.002508	±	0.000934586	0.286645	0.00261713	±	0.000145159	0.304489
PE 36:3	0.00298913	±	0.00142038	0.00229721	±	0.0010294	0.462992	0.00193677	±	0.00100905	0.303797
PE 36:2	0.150164	±	0.0158269	0.0983065	±	0.0554082	0.156736	0.0940599	±	0.0309882	0.0699961
PE 36:1	0.0406123	±	0.00583805	0.0329355	±	0.0171856	0.449035	0.0283836	±	0.00521222	0.0353395
PE 36:0	0.00484928	±	0.0010591	0.00369705	±	0.00237896	0.424548	0.00317558	±	0.00060355	0.0477808
PE 37:4	0.00237676	±	0.000399536	0.0014217	±	0.000414687	0.0160954	0.00133798	±	0.000341512	0.014913
PE 37:3	0.00212747	±	0.000643685	0.00168458	±	0.00135201	0.583906	0.00137511	±	0.000341198	0.106604
PE 37:2	0.0520604	±	0.00944079	0.0393558	±	0.0211263	0.331729	0.0334355	±	0.00639827	0.0266942
PE 37:1	0.0167225	±	0.00109497	0.0113788	±	0.00549004	0.145463	0.00993936	±	0.000756107	0.000199642
PE 37:0	0.00174878	±	0.000108358	0.0017467	±	0.00103142	0.997047	0.00149283	±	0.000392074	0.375896
PE 38:3	0.00079795	±	0.000518755	0.00104477	±	0.000753952	0.611426	0.00109942	±	0.000430548	0.440583
PE 38:2	0.0207584	±	0.00605015	0.016594	±	0.0113499	0.548329	0.013066	±	0.0027882	0.0819275
PE 38:1	0.0030928	±	0.000765075	0.00228891	±	0.00103072	0.26069	0.0026762	±	0.000294322	0.375122
PE 38:0	0.000769006	±	0.000492142	0.000730899	±	0.00039278	0.907801	0.0002394	±	0.000102204	0.118179
PE 39:1	0.000350798	±	0.000236844	0.000526846	±	0.000228126	0.325521	0.000382545	±	0.000185799	0.850412
PE 39:0	0.00120014	±	0.000577179	0.00182488	±	0.00118679	0.393377	0.0014105	±	0.000279806	0.555604
PE 40:0	0.0230764	±	0.00439952	0.033324	±	0.00819919	0.0836024	0.0266812	±	0.00529519	0.393886
PE 44:2	0.000488298	±	0.000193454	0.000467907	±	0.000625154	0.95364	0.000357722	±	8.3368e-05	0.289379
PE 44:1	0.000350189	±	7.70729e-05	0.000448354	±	0.000287213	0.550786	0.000669926	±	0.000592459	0.44892
PE 44:0	0.00142886	±	0.000341045	0.00136886	±	0.000973356	0.913381	0.00148604	±	0.000892395	0.924123
PE 46:1	0.000485928	±	0.000214812	0.000905608	±	0.00047284	0.178169	0.000524344	±	0.000173821	0.804435
PE 46:0	0.000319445	±	0.000187475	0.000500154	±	0.000312671	0.367814	0.000322271	±	6.21799e-05	0.978944
PE 48:1	0.000614222	±	0.000374833	0.000661003	±	0.000339107	0.859306	0.000324898	±	0.000159697	0.234208
PE 48:0	0.00115118	±	0.00121853	0.0016494	±	0.00174207	0.657699	0.00168479	±	0.000670668	0.49468
PE 50:0	0.000511446	±	0.000412794	0.000604904	±	0.000295498	0.726638	0.00043195	±	0.000227785	0.759115
PE 52:0	0.000494392	±	0.000387507	0.000896091	±	0.000340691	0.17127	0.00021389	±	0.000120694	0.249506
PG 8:0	0.000261802	±	0.000141323	0.000354651	±	0.000248583	0.546121	0.000414734	±	0.00023656	0.391813
PG 9:0	0.000574599	±	0.000324569	0.000922404	±	0.000375525	0.21162	0.000918366	±	0.000163015	0.131702
PG 10:0	0.000366998	±	0.000318637	0.000423551	±	0.000293842	0.802914	0.000426009	±	0.000287609	0.808426
PG 11:0	0.000134939	±	0.000133686	0.000219403	±	0.000225839	0.54885	0.000195253	±	0.00021245	0.69354
PG 12:0	0.000697087	±	0.000723268	0.000376277	±	0.000476276	0.490896	0.000339329	±	0.0001089	0.397912
PG 13:0	0.00137319	±	0.000564637	0.00127221	±	0.000527638	0.802605	0.00103284	±	0.0003914	0.389845
PG 14:0	0.000460983	±	0.000433678	0.000684958	±	0.000404434	0.478737	0.000405624	±	0.000119175	0.821036
PG 15:0	0.00337753	±	0.00163653	0.00297174	±	0.00121214	0.705184	0.00237009	±	0.000652359	0.324222
PG 16:0	0.00109795	±	0.000477477	0.00062073	±	0.000159131	0.137419	0.000386191	±	0.000558016	0.150624
PG 17:0	0.00131601	±	0.000107849	0.000948869	±	0.000962948	0.502425	0.00175111	±	0.000294351	0.113485
PG 18:0	0.000572289	±	0.000315666	0.000622224	±	0.00046926	0.866438	0.000585939	±	0.000357861	0.960595
PG 19:1	0.000554482	±	0.000200533	0.000517949	±	0.000464208	0.891963	0.000464018	±	0.000265512	0.649741
PG 19:0	0.000763111	±	0.000595797	0.000323638	±	0.000347768	0.260475	0.000477243	±	0.000445209	0.500174
PG 20:1	0.000427122	±	0.000378829	0.000913098	±	0.000538629	0.195894	0.00101023	±	0.00013712	0.047422
PG 20:0	0.000454822	±	0.000200155	0.000439542	±	0.000470586	0.95518	0.000425259	±	8.54532e-05	0.803381
PG 21:2	0.000256537	±	0.0001194	0.000423441	±	0.000276049	0.328087	0.000159685	±	0.00017125	0.456282
PG 21:1	0.000972984	±	0.000462397	0.000834811	±	0.000393068	0.665274	0.00103899	±	0.000503782	0.867222
PG 21:0	0.000458352	±	0.000311188	0.000404916	±	0.000156586	0.772902	0.000548911	±	7.03506e-05	0.608371
PG 22:2	0.000279793	±	0.000248523	0.000454977	±	0.000405183	0.494313	0.000388849	±	0.000180707	0.531321
PG 22:1	0.000614795	±	0.000549688	0.00123514	±	0.000778441	0.245744	0.000861789	±	0.000127293	0.441982
PG 22:0	0.000328182	±	0.000209296	0.000393787	±	0.000257587	0.706825	0.000283152	±	0.000254026	0.815298
PG 23:2	0.000425124	±	0.000111998	0.000143691	±	5.37878e-05	0.0088612	0.000311048	±	0.000141679	0.317666
PG 23:1	0.00102066	±	0.000718222	0.0010058	±	0.00049818	0.974118	0.000682092	±	2.05643e-05	0.41543
PG 23:0	0.000541746	±	0.00031073	0.000528562	±	0.000361559	0.957727	0.000534061	±	3.17811e-05	0.963828
PG 24:3	0.000183339	±	0.00014648	0.000470212	±	0.000147341	0.0327886	0.000196088	±	0.000127237	0.907172
PG 24:2	0.00100686	±	0.000324966	0.00106675	±	0.000746117	0.889942	0.000804312	±	0.000324851	0.455761
PG 24:1	0.000458277	±	0.000154784	0.000463922	±	0.000408171	0.980653	0.000531472	±	0.000214127	0.645558
PG 24:0	0.000472099	±	0.000237884	0.000556328	±	0.000231088	0.629636	0.000366616	±	0.000310221	0.65153
PG 25:3	0.000390598	±	0.000132849	0.000407195	±	0.000173203	0.884441	0.00013037	±	0.00013904	0.0622911
PG 25:2	0.000485614	±	0.000242128	0.000952383	±	0.000572914	0.20711	0.000869563	±	0.000146105	0.0491608
PG 25:1	0.000268334	±	0.000258738	0.000547678	±	0.00056608	0.417857	0.000360665	±	0.000174499	0.597734
PG 25:0	0.000847941	±	0.000487296	0.000631687	±	0.000385131	0.513609	0.000335408	±	0.000103402	0.123986
PG 26:3	0.000902517	±	0.000479181	0.00143884	±	0.000682773	0.251053	0.000816803	±	0.00022732	0.767816
PG 26:2	0.000371073	±	0.000335335	0.000408484	±	0.000279539	0.86973	0.000356353	±	0.000131906	0.940038
PG 26:1	0.000243765	±	0.000135253	0.00027026	±	0.000253916	0.861749	0.000257835	±	0.000129399	0.894901
PG 26:0	0.000393825	±	0.000203881	0.000943984	±	0.000479714	0.101534	0.000587776	±	0.00011648	0.175382
PG 27:3	0.00091124	±	0.000331398	0.000707277	±	0.000283124	0.386294	0.000855779	±	0.000484423	0.874262
PG 27:2	0.000550866	±	0.000207313	0.000870903	±	0.000411198	0.230292	0.000612838	±	4.47826e-05	0.59844
PG 27:1	0.000614521	±	0.000675482	0.000456025	±	0.000215128	0.680315	0.000438703	±	0.00029096	0.663908
PG 27:0	0.00029869	±	0.000117729	0.000386904	±	0.00042398	0.711959	0.000330201	±	0.000166021	0.795286
PG 28:3	0.000884321	±	0.000717405	0.000889027	±	0.000502082	0.991813	0.000967006	±	0.00034668	0.849239
PG 28:2	0.000357382	±	0.000102832	0.00045368	±	0.00031593	0.596197	0.000636048	±	0.000243217	0.175625
PG 28:1	0.000497921	±	0.000361034	0.000582918	±	0.000558895	0.808268	0.000404481	±	0.000182384	0.675087
PG 28:0	0.0314492	±	0.00446671	0.0355315	±	0.0102797	0.505823	0.0375759	±	0.00178253	0.0654194
PG 29:3	0.000544635	±	0.000494636	0.000911848	±	0.00066025	0.410198	0.000911085	±	0.000244238	0.259656
PG 29:2	0.000506271	±	0.000234588	0.000304892	±	0.000229198	0.265439	0.000699295	±	8.91131e-05	0.205569
PG 29:1	0.000185753	±	0.000216998	0.00100211	±	0.000956952	0.186185	0.000238065	±	0.000103168	0.692101
PG 29:0	0.000185254	±	0.000179129	0.000471501	±	0.000173095	0.061295	0.000458778	±	0.000333404	0.291664
PG 30:3	0.000598647	±	0.000230866	0.000581088	±	0.000158356	0.904782	0.000475507	±	0.000126672	0.410919
PG 30:2	0.000287944	±	0.00011446	0.000536961	±	0.000297485	0.195581	0.000306398	±	0.000198457	0.894575
PG 30:1	0.00049065	±	0.000585269	0.000400707	±	0.000210044	0.787602	0.000406177	±	0.000407772	0.830952
PG 30:0	0.00087937	±	0.00054919	0.000853262	±	0.000526351	0.947509	0.00133695	±	0.00034722	0.23676
PG 31:3	0.000553127	±	0.000208062	0.00055671	±	0.000369892	0.987217	0.000257727	±	3.17102e-05	0.0635581
PG 31:2	0.000395433	±	0.000295793	0.000300825	±	7.77406e-05	0.575001	0.00013272	±	0.000125011	0.181642
PG 31:1	0.00133868	±	0.000609382	0.000909522	±	0.000620282	0.361727	0.000766401	±	0.000120367	0.155875
PG 31:0	0.000520265	±	0.000284453	0.000539752	±	0.000300041	0.927977	0.000693809	±	0.000192935	0.380924
PG 32:4	0.000238272	±	0.000104509	0.000323268	±	0.000248475	0.562284	0.000223847	±	0.000142342	0.890252
PG 32:3	0.00128783	±	0.000746238	0.00134414	±	0.000762156	0.919354	0.000709744	±	0.000296703	0.229862
PG 32:2	0.000386937	±	0.000340207	0.000605873	±	0.000313894	0.380922	0.000511205	±	0.000153794	0.549687
PG 32:1	0.00224058	±	0.00121444	0.00106866	±	0.00106495	0.197769	0.00160653	±	0.000766545	0.437681
PG 32:0	0.00330669	±	0.000870804	0.00163731	±	7.38895e-05	0.0307803	0.00315294	±	0.000698216	0.806035
PG 33:4	0.00066312	±	0.000558799	0.00117306	±	0.000795013	0.338757	0.00099753	±	0.000243043	0.341205
PG 33:3	0.000409341	±	0.000226454	0.000696566	±	0.000487413	0.342208	0.000645537	±	0.000165421	0.171757
PG 33:2	0.000902419	±	0.000443725	0.00132889	±	0.000887792	0.434337	0.000351323	±	0.000121552	0.0846531
PG 33:1	0.00381158	±	0.00126148	0.00306175	±	0.00105915	0.398689	0.00297073	±	0.000666024	0.30995
PG 33:0	0.00132223	±	0.000710911	0.00128147	±	0.000785691	0.941191	0.00145729	±	0.000370622	0.758917
PG 34:5	0.000423339	±	0.000266065	0.000640632	±	0.000477602	0.464905	0.000626928	±	0.000144094	0.25421
PG 34:4	0.000440104	±	0.00036381	0.000293813	±	0.000260959	0.540055	0.000186683	±	0.00016885	0.280776
PG 34:3	0.000448537	±	0.000312705	0.000374958	±	0.000350912	0.764949	0.000426445	±	0.000147639	0.906668
PG 34:2	0.00752639	±	0.00185038	0.0104294	±	0.00178011	0.0645057	0.00648642	±	0.000965664	0.382977
PG 34:1	0.0457021	±	0.0212732	0.0303989	±	0.00914622	0.255613	0.0264775	±	0.00555782	0.168139
PG 34:0	0.0110267	±	0.00202484	0.0104258	±	0.00300566	0.75296	0.0100684	±	0.00138452	0.490947
PG 35:4	0.000374091	±	0.000197997	0.000492321	±	0.000186354	0.418034	0.000448611	±	8.4994e-05	0.534807
PG 35:3	0.000743312	±	0.00056907	0.00093087	±	0.000496883	0.637492	0.00104027	±	0.000228636	0.395657
PG 35:2	0.0141467	±	0.00284388	0.0119243	±	0.00257205	0.290861	0.0111823	±	0.00115092	0.129268
PG 35:1	0.0569919	±	0.00918168	0.0269211	±	0.0143925	0.0163502	0.0319474	±	0.00855732	0.0158002
PG 35:0	0.00625908	±	0.000982915	0.00469858	±	0.0030162	0.386145	0.00513266	±	0.00135702	0.298537
PG 36:6	0.00124553	±	0.00116414	0.0013226	±	0.000707787	0.914371	0.00119833	±	0.000373123	0.943234
PG 36:5	0.000608406	±	0.000560195	0.000581719	±	0.000218732	0.933656	0.000930685	±	0.000209872	0.350287
PG 36:4	0.000355441	±	0.000442313	0.000363892	±	0.000303516	0.976016	0.000530005	±	0.000482892	0.648283
PG 36:3	0.00149049	±	0.000785862	0.0012127	±	0.000614444	0.598842	0.00104932	±	0.000382093	0.377049
PG 36:2	0.0124082	±	0.00137953	0.0102967	±	0.00306895	0.275265	0.0100186	±	0.00214344	0.183775
PG 36:1	0.00477296	±	0.00149615	0.00393932	±	0.00133409	0.437793	0.00338739	±	0.000811061	0.180597
PG 36:0	0.000577605	±	0.000488191	0.00135308	±	0.000295096	0.0424184	0.000705505	±	0.000337428	0.699109
PG 37:4	0.000713073	±	0.000778592	0.000684569	±	0.00054332	0.954293	0.0011701	±	0.000316888	0.34567
PG 37:3	0.000750089	±	0.000229134	0.000557896	±	0.000297591	0.348034	0.000467778	±	0.000296971	0.248319
PG 37:2	0.00476274	±	0.000339164	0.00476113	±	0.0016306	0.998565	0.00414701	±	0.00113731	0.449808
PG 37:1	0.00229895	±	0.000528702	0.00158257	±	0.000343184	0.0706548	0.00188612	±	0.000539612	0.364642
PG 37:0	0.000771103	±	0.000534697	0.00103437	±	0.000477927	0.490845	0.00105072	±	0.000690069	0.593642
PG 38:4	0.000647451	±	0.000310982	0.000453955	±	0.000236544	0.362793	0.000419552	±	0.00015945	0.267164
PG 38:3	0.00335968	±	0.000491756	0.00268297	±	0.00156038	0.459514	0.00221319	±	0.000265803	0.012106
PG 38:1	0.00182257	±	0.00135055	0.00158844	±	0.000793378	0.777362	0.00146387	±	0.000389557	0.643271
PG 38:0	0.000640575	±	0.000162008	0.000751645	±	0.000419318	0.647879	0.000614485	±	0.000335929	0.909856
PG 39:1	0.000415273	±	0.000184473	0.000792893	±	0.000485852	0.222533	0.000254487	±	4.2795e-05	0.179498
PG 39:0	0.00140647	±	0.000686018	0.00162544	±	0.000632079	0.655406	0.00110989	±	9.75198e-05	0.453327
PG 40:0	0.0186098	±	0.00353845	0.02438	±	0.0080002	0.255473	0.0245635	±	0.000724201	0.0400933
PG 44:2	0.000359088	±	0.000268809	0.000438209	±	0.000242024	0.677234	0.00046657	±	0.000162666	0.541691
PG 44:1	0.000666247	±	0.000232846	0.000729101	±	0.000789038	0.886907	0.000435526	±	0.000207361	0.228618
PG 44:0	0.000461443	±	0.000309701	0.000725757	±	0.000490738	0.403601	0.000308371	±	0.000193054	0.459299
PG 46:1	0.00097148	±	0.00047172	0.00135731	±	0.000408022	0.263137	0.0015532	±	8.52577e-05	0.0878455
PG 46:0	0.000508347	±	0.000389723	0.000676305	±	0.000462171	0.599098	0.000640614	±	5.91273e-05	0.549067
PG 48:1	0.000338671	±	0.000188972	0.000546414	±	0.000411326	0.408168	0.000542264	±	7.89055e-05	0.120613
PG 48:0	0.000278414	±	0.000220976	0.000424309	±	0.00020962	0.375155	0.000481177	±	0.000182394	0.242736
PG 50:0	0.00121482	±	0.000416746	0.00144028	±	0.000606243	0.565183	0.00126914	±	0.000342437	0.857589
PG 52:0	0.000603905	±	0.000313291	0.000604581	±	0.000277757	0.997531	0.000698136	±	5.46749e-05	0.594002
PI 26:0	0.00177104	±	0.00065788	0.00391929	±	0.00125024	0.0324976	0.00327664	±	0.000887632	0.0761162
PI 27:1	0.00208844	±	0.00111126	0.0022674	±	0.0015068	0.855226	0.00139929	±	0.00141493	0.526334
PI 27:0	0.00278028	±	0.00162688	0.00185456	±	0.00160732	0.449099	0.00102209	±	0.00107224	0.146334
PI 28:2	0.00362964	±	0.00212599	0.00423142	±	0.0031418	0.763225	0.00322452	±	0.0031723	0.859387
PI 28:1	0.00216095	±	0.00166077	0.00303555	±	0.000920205	0.401875	0.00217046	±	0.0010569	0.992997
PI 28:0	0.00399705	±	0.00116124	0.00423064	±	0.0020303	0.849908	0.00147504	±	0.00101081	0.0296007
PI 29:2	0.00176965	±	0.000560742	0.00330405	±	0.00227442	0.272478	0.000762666	±	0.000144418	0.0321999
PI 29:1	0.00442949	±	0.00374097	0.00562298	±	0.00457735	0.700909	0.00353524	±	0.00141286	0.683685
PI 29:0	0.00176837	±	0.0014603	0.00235445	±	0.000733689	0.509281	0.00194022	±	0.000794793	0.850328
PI 30:3	0.00186902	±	0.00101443	0.00170786	±	0.0021198	0.897086	0.00158232	±	0.00073551	0.682802
PI 30:2	0.00172865	±	0.000938249	0.0015796	±	0.0019606	0.897086	0.00146349	±	0.000680273	0.682802
PI 30:1	0.0016493	±	0.000867047	0.00149338	±	0.00195244	0.89078	0.00136407	±	0.000700823	0.651184
PI 30:0	0.00137963	±	0.000793169	0.000960835	±	0.0019685	0.713476	0.00102783	±	0.00063936	0.545242
PI 31:3	0.0010895	±	0.000739183	0.00169319	±	0.00124297	0.442679	0.00156606	±	0.000324694	0.3099
PI 31:2	0.00176924	±	0.000935067	0.00209312	±	0.0012414	0.692398	0.00197961	±	0.00140277	0.8352
PI 31:1	0.010444	±	0.00451779	0.0149036	±	0.0041781	0.197684	0.0133187	±	0.00509996	0.480809
PI 31:0	0.00403653	±	0.00315066	0.00199757	±	0.001969	0.322094	0.001953	±	0.000799558	0.282219
PI 32:4	0.00167669	±	0.000419428	0.0013756	±	0.00155609	0.730568	0.00118173	±	0.000867309	0.435662
PI 32:3	0.00380806	±	0.00273627	0.00514595	±	0.00188768	0.455263	0.00454619	±	0.00211218	0.703898
PI 32:2	0.00365185	±	0.00246645	0.00417272	±	0.00288884	0.793311	0.00192995	±	0.000777781	0.26408
PI 32:1	0.0018145	±	0.00128556	0.00598792	±	0.00698559	0.319851	0.00150188	±	0.00101301	0.733904
PI 32:0	0.00134723	±	0.000460704	0.00214546	±	0.0032192	0.655924	0.00292929	±	0.000672804	0.0326594
PI 33:4	0.00558002	±	0.00355124	0.00574827	±	0.00325769	0.946619	0.00449107	±	0.00165746	0.615265
PI 33:3	0.00449635	±	0.00460433	0.00247927	±	0.0016887	0.459306	0.00265476	±	0.00172951	0.503513
PI 33:2	0.00163943	±	0.000303369	0.00181744	±	0.000186516	0.363471	0.00200732	±	0.000740045	0.48693
PI 33:1	0.0020156	±	0.00173437	0.00106978	±	0.000901843	0.382168	0.00187296	±	0.00117707	0.902041
PI 33:0	0.00263184	±	0.00197512	0.00514126	±	0.00377263	0.296747	0.00399396	±	0.00164149	0.366481
PI 34:5	0.00262132	±	0.00197573	0.00287144	±	0.00196175	0.863327	0.00110397	±	0.000717576	0.2302
PI 34:4	0.00406912	±	0.00266184	0.00285425	±	0.00122472	0.451344	0.00120769	±	0.000685224	0.118004
PI 34:3	0.00146494	±	0.00154799	0.00256001	±	0.00157574	0.359734	0.00134729	±	0.000713681	0.899173
PI 34:2	0.00440708	±	0.00187638	0.00704094	±	0.00353639	0.250428	0.00343766	±	0.00115575	0.438798
PI 34:1	0.00229143	±	0.00113486	0.00330061	±	0.00553134	0.742709	0.00364309	±	0.00092355	0.144256
PI 34:0	0.0380236	±	0.00605984	0.0455074	±	0.00805895	0.191951	0.0471996	±	0.00173286	0.0508346
PI 35:4	0.000953786	±	0.000622436	0.000903294	±	0.000481605	0.902349	0.00197565	±	0.000854256	0.163947
PI 35:3	0.00378413	±	0.000865065	0.00561431	±	0.00338025	0.363082	0.00440217	±	0.00196349	0.650687
PI 35:2	0.00205805	±	0.00133949	0.00184878	±	0.000308603	0.778871	0.00156625	±	0.000692285	0.558099
PI 35:1	0.00164254	±	0.000949725	0.00246747	±	0.000992483	0.275073	0.00148931	±	7.43025e-05	0.76871
PI 35:0	0.00323226	±	0.00321478	0.00416292	±	0.00120729	0.617789	0.00322118	±	0.000709997	0.995048
PI 36:6	0.0039888	±	0.00313575	0.00997917	±	0.00490801	0.093691	0.00799728	±	0.000559654	0.0808915
PI 36:5	0.00304858	±	0.0018455	0.00151399	±	0.00194734	0.296331	0.000699493	±	0.000327859	0.0817177
PI 36:4	0.002048	±	0.00110949	0.00150205	±	0.000954377	0.484414	0.00133864	±	0.00101258	0.421577
PI 36:3	0.00400298	±	0.00422043	0.00537204	±	0.00292518	0.615316	0.00480572	±	0.00172454	0.747458
PI 36:2	0.00196678	±	0.00139012	0.00428104	±	0.00155492	0.0688314	0.00174297	±	0.000937845	0.809617
PI 36:1	0.00262981	±	0.000452912	0.0018106	±	0.00254585	0.568863	0.000791598	±	0.00101512	0.0727813
PI 36:0	0.0177984	±	0.00711896	0.0293037	±	0.0126704	0.177605	0.0131646	±	0.00114342	0.285345
PI 37:4	0.00728514	±	0.00124518	0.00653135	±	0.00202027	0.553231	0.0048651	±	0.00225469	0.194667
PI 37:3	0.00241084	±	0.0016843	0.00179046	±	0.0013226	0.584559	0.00198587	±	0.000463361	0.658449
PI 37:2	0.00190297	±	0.00065781	0.00193064	±	0.000454659	0.947344	0.00169968	±	0.00106959	0.7896
PI 37:1	0.000909104	±	0.000697714	0.00262218	±	0.0015639	0.113495	0.00149593	±	0.000680406	0.319803
PI 37:0	0.00362779	±	0.0034502	0.0053946	±	0.00295429	0.466828	0.0034581	±	0.00232734	0.94116
PI 38:3	0.00237803	±	0.00175187	0.00254861	±	0.000922237	0.870596	0.00149511	±	0.00165033	0.527858
PI 38:2	0.00368806	±	0.00253073	0.00213636	±	0.00107189	0.321333	0.00253329	±	0.0017762	0.510007
PI 38:1	0.00180766	±	0.00129359	0.0031105	±	0.00240808	0.387852	0.00086278	±	0.000813218	0.290899
PI 38:0	0.00419053	±	0.00393252	0.00620149	±	0.00165874	0.39895	0.00434739	±	0.000581822	0.94202
PI 39:1	0.00304977	±	0.0013114	0.00351686	±	0.00404605	0.837963	0.00260451	±	0.00041032	0.560061
PI 39:0	0.00274952	±	0.00119372	0.00335432	±	0.00397479	0.786981	0.00243639	±	0.000435292	0.654181
PI 40:0	0.00169611	±	0.00142556	0.00428283	±	0.00401101	0.29524	0.00293355	±	0.00194933	0.411743
Total	3.09765	±	0.78393	2.01498	±	0.703169	0.086058	1.8386	±	0.26021	0.0423526
